# A chemical reaction network model of PURE

**DOI:** 10.1101/2023.08.14.553301

**Authors:** Zoila Jurado, Ayush Pandey, Richard M. Murray

**Affiliations:** Division of Engineering and Applied Science, California Institute of Technology, Pasadena, CA; Division of Biology and Biological Engineering, California Institute of Technology, Pasadena, CA

## Abstract

Cell-free expression systems provide a method for rapid DNA circuit prototyping and functional protein synthesis. While crude extracts remain a black box with many components carrying out unknown reactions, the PURE system contains only the required transcription and translation components for protein production. All proteins and small molecules are at known concentrations, opening up the possibility of detailed modeling for reliable computational predictions. However, there is little to no experimental data supporting the expression of target proteins for detailed protein models PURE models. In this work, we build a chemical reaction network transcription model for PURE protein synthesis. We compare the transcription models using DNA encoding for the malachite-green aptamer (MGapt) to measure mRNA production. Furthermore, we expand the PURE detailed translation model for an arbitrary set of amino acids and length. Lastly, we combine the transcription and the expanded translation models to create a PURE protein synthesis model built purely from mass-action reactions. We use the combined model to capture the translation of a plasmid encoding MGapt and deGFP under a T7-promoter and a strong RBS. The model accurately predicts the MGapt mRNA production for the first two hours, the dynamics of deGFP expression, and the total protein production with an accuracy within 10 %.
