## Supporting scripts, data, and simulation results. for "A chemical reaction network model of PURE": 2022.10.04_eGFP_data_30C.csv

eGFP (uM)	Biotek 4	Biotek 1
17.24	95387.77778	27625.91667
11.49	63389.08333	17590.41667
7.66	46419.83333	13553.33333
5.11	27239.33333	7620.083333
3.41	17468.33333	5013.583333
2.27	10085	2748.75
1.51	6711.333333	1829.916667
1.01	3270.666667	875.25
0.67	2276.583333	603.75
0.45	927.3333333	215.6666667
0.3	457.0833333	91.41666667
0.2	286.25	45.91666667
0.13	125	19.66666667
0.09	62.25	9.416666667
0	18.33333333	0
