## Supporting scripts, data, and simulation results. for "A chemical reaction network model of PURE": 2022.10.04_mRNA_mGapt_data_37C.csv

mRNA (nM)	Biotek 1	Biotek 2	Biotek 3	Biotek 4
0	0	0	0	0
0.668750352	-7.1	8.4	-0.5	67.45
1.337500704	11.1	30.9	-1.4	83.6
2.006251056	0.4	17.6	-0.4	70.2
2.675001408	5.2	15.65	4.35	70.6
3.34375176	14.8	35.1	13.95	83.25
4.012502112	7.65	45	6.05	96.45
4.681252464	-0.2	39.3	16.7	112.8
5.350002816	22.15	48.95	7.25	140.35
6.018753168	1.9	40.25	6.2	105.6
6.68750352	7.6	51.65	18.05	119.1
9.239314073	21.7	84.4	21.35	196.95
12.31908543	43	119.5	59.05	290.15
15.39885679	48.6	113.75	52.85	349
18.47862815	59.9	154.5	88.15	360
24.63817086	96.9	204.95	107.1	520.75
30.79771358	137.65	267.55	148.35	676.45
46.19657037	209.25	407.45	226.3	1028.4
61.59542716	278.75	503	311.3	1330.85
