## Supporting scripts, data, and simulation results. for "A chemical reaction network model of PURE": fMGG_synthesis_parameters_CRN.csv

re0000000001_k1	1000
re0000000002_k1	1.00E-20
re0000000003_k1	1.00E-20
re0000000004_k1	1.00E-20
re0000000005_k1	1.00E-20
re0000000006_k1	1.00E-20
re0000000007_k1	1.00E-20
re0000000008_k1	1.00E-20
re0000000009_k1	1.00E-20
re0000000010_k1	1.00E-20
re0000000011_k1	1.00E-20
re0000000012_k1	1.00E-20
re0000000013_k1	140
re0000000014_k1	260
re0000000015_k1	1.00E-20
re0000000016_k1	1000
re0000000017_k1	7
re0000000018_k1	1000
re0000000019_k1	30
re0000000020_k1	25
re0000000021_k1	0.23
re0000000022_k1	31
re0000000023_k1	5
re0000000024_k1	5
re0000000025_k1	1000
re0000000026_k1	1.00E-20
re0000000027_k1	1.00E-20
re0000000028_k1	1000
re0000000029_k1	1.00E-20
re0000000030_k1	1.00E-20
re0000000031_k1	1.00E-20
re0000000032_k1	1.00E-20
re0000000033_k1	1.00E-20
re0000000034_k1	1.00E-20
re0000000035_k1	1.00E-20
re0000000036_k1	1.00E-20
re0000000037_k1	1.00E-20
re0000000038_k1	1.00E-20
re0000000039_k1	1.00E-20
re0000000040_k1	1.00E-20
re0000000041_k1	1.00E-20
re0000000042_k1	1.00E-20
re0000000043_k1	1.00E-20
re0000000044_k1	1.00E-20
re0000000045_k1	1.00E-20
re0000000046_k1	1.00E-20
re0000000047_k1	1.00E-20
re0000000048_k1	1.00E-20
re0000000049_k1	1.00E-20
re0000000050_k1	1.00E-20
re0000000051_k1	1.00E-20
re0000000052_k1	1.00E-20
re0000000053_k1	1.00E-20
re0000000054_k1	1.00E-20
re0000000055_k1	1.00E-20
re0000000056_k1	1.00E-20
re0000000057_k1	1.00E-20
re0000000058_k1	1.00E-20
re0000000059_k1	1.00E-20
re0000000060_k1	1.00E-20
re0000000061_k1	1.00E-20
re0000000062_k1	1.00E-20
re0000000063_k1	1.00E-20
re0000000064_k1	1.00E-20
re0000000065_k1	1.00E-20
re0000000066_k1	1.00E-20
re0000000067_k1	1.00E-20
re0000000068_k1	1000
re0000000069_k1	1.00E-20
re0000000070_k1	1.00E-20
re0000000071_k1	1.00E-20
re0000000072_k1	1.00E-20
re0000000073_k1	1.00E-20
re0000000074_k1	140
re0000000075_k1	260
re0000000076_k1	1.00E-20
re0000000077_k1	1000
re0000000078_k1	7
re0000000079_k1	1000
re0000000080_k1	30
re0000000081_k1	25
re0000000082_k1	0.23
re0000000083_k1	31
re0000000084_k1	5
re0000000085_k1	5
re0000000086_k1	1000
re0000000087_k1	1.00E-20
re0000000088_k1	1.00E-20
re0000000089_k1	1000
re0000000090_k1	1.00E-20
re0000000091_k1	1.00E-20
re0000000092_k1	1.00E-20
re0000000093_k1	1.00E-20
re0000000094_k1	1.00E-20
re0000000095_k1	1.00E-20
re0000000096_k1	1.00E-20
re0000000097_k1	1.00E-20
re0000000098_k1	1.00E-20
re0000000099_k1	1.00E-20
re0000000100_k1	1.00E-20
re0000000101_k1	1.00E-20
re0000000102_k1	1.00E-20
re0000000103_k1	1.00E-20
re0000000104_k1	1.00E-20
re0000000105_k1	1.00E-20
re0000000106_k1	1.00E-20
re0000000107_k1	1.00E-20
re0000000108_k1	1.00E-20
re0000000109_k1	1.00E-20
re0000000110_k1	1.00E-20
re0000000111_k1	1.00E-20
re0000000112_k1	1.00E-20
re0000000113_k1	1.00E-20
re0000000114_k1	1.00E-20
re0000000115_k1	1.00E-20
re0000000116_k1	1.00E-20
re0000000117_k1	1.00E-20
re0000000118_k1	1.00E-20
re0000000119_k1	1.00E-20
re0000000120_k1	1.00E-20
re0000000121_k1	1.00E-20
re0000000122_k1	1.00E-20
re0000000123_k1	1.00E-20
re0000000124_k1	1.00E-20
re0000000125_k1	1.00E-20
re0000000126_k1	20
re0000000127_k1	1000
re0000000128_k1	1.00E-20
re0000000129_k1	1.00E-20
re0000000130_k1	1.00E-20
re0000000131_k1	470
re0000000132_k1	10
re0000000133_k1	8900
re0000000134_k1	0.024
re0000000135_k1	3.2
re0000000136_k1	10
re0000000137_k1	4500
re0000000138_k1	1.00E-20
re0000000139_k1	1.00E-20
re0000000140_k1	29
re0000000141_k1	47
re0000000142_k1	1.00E-20
re0000000143_k1	1.00E-20
re0000000144_k1	1.00E-20
re0000000145_k1	1000
re0000000146_k1	1.00E-20
re0000000147_k1	0.07
re0000000148_k1	2.4
re0000000149_k1	1.00E-20
re0000000150_k1	1.00E-20
re0000000151_k1	5
re0000000152_k1	1000
re0000000153_k1	1.00E-20
re0000000154_k1	1.00E-20
re0000000155_k1	1.00E-20
re0000000156_k1	350
re0000000157_k1	10
re0000000158_k1	2500
re0000000159_k1	5
re0000000160_k1	350
re0000000161_k1	10
re0000000162_k1	2500
re0000000163_k1	1.00E-20
re0000000164_k1	1.00E-20
re0000000165_k1	60
re0000000166_k1	150
re0000000167_k1	1.00E-20
re0000000168_k1	1.00E-20
re0000000169_k1	1.00E-20
re0000000170_k1	1000
re0000000171_k1	1.00E-20
re0000000172_k1	0.07
re0000000173_k1	2.4
re0000000174_k1	1.00E-20
re0000000175_k1	1.00E-20
re0000000176_k1	1.00E-20
re0000000177_k1	1.00E-20
re0000000178_k1	22
re0000000179_k1	1.00E-20
re0000000180_k1	1000
re0000000181_k1	1.00E-20
re0000000182_k1	353
re0000000183_k1	100
re0000000184_k1	353
re0000000185_k1	100
re0000000186_k1	1.00E-20
re0000000187_k1	1.00E-20
re0000000188_k1	20
re0000000189_k1	1000
re0000000190_k1	470
re0000000191_k1	10
re0000000192_k1	8900
re0000000193_k1	0.024
re0000000194_k1	3.2
re0000000195_k1	10
re0000000196_k1	4500
re0000000197_k1	2
re0000000198_k1	1.00E-20
re0000000199_k1	376
re0000000200_k1	376
re0000000201_k1	100
re0000000202_k1	100
re0000000203_k1	376
re0000000204_k1	100
re0000000205_k1	376
re0000000206_k1	100
re0000000207_k1	353
re0000000208_k1	100
re0000000209_k1	353
re0000000210_k1	100
re0000000211_k1	1.00E-20
re0000000212_k1	1.00E-20
re0000000213_k1	1.00E-20
re0000000214_k1	1.00E-20
re0000000215_k1	1.00E-20
re0000000216_k1	1.00E-20
re0000000217_k1	1.00E-20
re0000000218_k1	1.00E-20
re0000000219_k1	1.00E-20
re0000000220_k1	13.7
re0000000221_k1	1.00E-20
re0000000222_k1	1000
re0000000223_k1	1.00E-20
re0000000224_k1	1.685
re0000000225_k1	5.6
re0000000226_k1	1.685
re0000000227_k1	5.6
re0000000228_k1	1.00E-20
re0000000229_k1	1.00E-20
re0000000230_k1	5
re0000000231_k1	1000
re0000000232_k1	350
re0000000233_k1	10
re0000000234_k1	2500
re0000000235_k1	5
re0000000236_k1	350
re0000000237_k1	10
re0000000238_k1	2500
re0000000239_k1	200
re0000000240_k1	1.00E-20
re0000000241_k1	50
re0000000242_k1	50
re0000000243_k1	150
re0000000244_k1	150
re0000000245_k1	50
re0000000246_k1	150
re0000000247_k1	50
re0000000248_k1	150
re0000000249_k1	50
re0000000250_k1	150
re0000000251_k1	50
re0000000252_k1	150
re0000000253_k1	1.00E-20
re0000000254_k1	1.00E-20
re0000000255_k1	1.00E-20
re0000000256_k1	1.00E-20
re0000000257_k1	1.00E-20
re0000000258_k1	1.00E-20
re0000000259_k1	1.00E-20
re0000000260_k1	1.00E-20
re0000000261_k1	10
re0000000262_k1	0.03
re0000000263_k1	14
re0000000264_k1	125
re0000000265_k1	350
re0000000266_k1	60
re0000000267_k1	0.002
re0000000268_k1	2
re0000000269_k1	6
re0000000270_k1	85
re0000000271_k1	60
re0000000272_k1	30
re0000000273_k1	0.5
re0000000274_k1	0.03
re0000000275_k1	1.5
re0000000276_k1	0.0013
re0000000277_k1	1.00E-20
re0000000278_k1	1.00E-20
re0000000279_k1	1.00E-20
re0000000280_k1	1.00E-20
re0000000281_k1	1.00E-20
re0000000282_k1	1.00E-20
re0000000283_k1	1.00E-20
re0000000284_k1	1.00E-20
re0000000285_k1	1.00E-20
re0000000286_k1	1.00E-20
re0000000287_k1	1.00E-20
re0000000288_k1	1.5
re0000000289_k1	0.0453
re0000000290_k1	1.00E-20
re0000000291_k1	1.00E-20
re0000000292_k1	300
re0000000293_k1	17.6
re0000000294_k1	0.58
re0000000295_k1	13
re0000000296_k1	1.00E-20
re0000000297_k1	1.00E-20
re0000000298_k1	30
re0000000299_k1	25
re0000000300_k1	30
re0000000301_k1	25
re0000000302_k1	31
re0000000303_k1	5
re0000000304_k1	31
re0000000305_k1	5
re0000000306_k1	5
re0000000307_k1	5
re0000000308_k1	1000
re0000000309_k1	1000
re0000000310_k1	1.00E-20
re0000000311_k1	1.00E-20
re0000000312_k1	1.00E-20
re0000000313_k1	1.00E-20
re0000000314_k1	1.00E-20
re0000000315_k1	1.00E-20
re0000000316_k1	1.00E-20
re0000000317_k1	1.00E-20
re0000000318_k1	1.00E-20
re0000000319_k1	1.00E-20
re0000000320_k1	1.00E-20
re0000000321_k1	1.00E-20
re0000000322_k1	1.00E-20
re0000000323_k1	1.00E-20
re0000000324_k1	1.00E-20
re0000000325_k1	1.00E-20
re0000000326_k1	1.00E-20
re0000000327_k1	1.00E-20
re0000000328_k1	1.00E-20
re0000000329_k1	1.00E-20
re0000000330_k1	19.60784314
re0000000331_k1	1000
re0000000332_k1	2
re0000000333_k1	1000
re0000000334_k1	19.60784314
re0000000335_k1	1000
re0000000336_k1	2
re0000000337_k1	1000
re0000000338_k1	2.527408333
re0000000339_k1	0.548808667
re0000000340_k1	1000
re0000000341_k1	1.369863014
re0000000342_k1	1000
re0000000343_k1	0.204081633
re0000000344_k1	1000
re0000000345_k1	1.369863014
re0000000346_k1	1000
re0000000347_k1	0.204081633
re0000000348_k1	1.00E-20
re0000000349_k1	1.00E-20
re0000000350_k1	1.00E-20
re0000000351_k1	1.00E-20
re0000000352_k1	1.00E-20
re0000000353_k1	1.00E-20
re0000000354_k1	1.00E-20
re0000000355_k1	0.555555556
re0000000356_k1	1000
re0000000357_k1	20.40816327
re0000000358_k1	1000
re0000000359_k1	0.555555556
re0000000360_k1	1000
re0000000361_k1	20.40816327
re0000000362_k1	1000
re0000000363_k1	470
re0000000364_k1	1.00E-20
re0000000365_k1	1000
re0000000366_k1	1000
re0000000367_k1	1000
re0000000368_k1	1000
re0000000369_k1	1.00E-20
re0000000370_k1	1.00E-20
re0000000371_k1	1.00E-20
re0000000372_k1	1.00E-20
re0000000373_k1	1.00E-20
re0000000374_k1	1.00E-20
re0000000375_k1	15.15151515
re0000000376_k1	6.666666667
re0000000377_k1	6.666666667
re0000000378_k1	15.15151515
re0000000379_k1	1.00E-20
re0000000380_k1	16.66666667
re0000000381_k1	1000
re0000000382_k1	8.333333333
re0000000383_k1	1000
re0000000384_k1	16.66666667
re0000000385_k1	1000
re0000000386_k1	8.333333333
re0000000387_k1	1000
re0000000388_k1	255.6
re0000000389_k1	345.6
re0000000390_k1	1000
re0000000391_k1	35.71428571
re0000000392_k1	1000
re0000000393_k1	1.098901099
re0000000394_k1	1000
re0000000395_k1	1.098901099
re0000000396_k1	1000
re0000000397_k1	35.71428571
re0000000398_k1	1.00E-20
re0000000399_k1	1.00E-20
re0000000400_k1	1.00E-20
re0000000401_k1	1.00E-20
re0000000402_k1	1.00E-20
re0000000403_k1	1.00E-20
re0000000404_k1	1.00E-20
re0000000405_k1	46
re0000000406_k1	200
re0000000407_k1	800
re0000000408_k1	140
re0000000409_k1	440
re0000000410_k1	0.059
re0000000411_k1	400
re0000000412_k1	0.26
re0000000413_k1	1.00E-20
re0000000414_k1	1.00E-20
re0000000415_k1	1.00E-20
re0000000416_k1	1.00E-20
re0000000417_k1	1.00E-20
re0000000418_k1	74.07407407
re0000000419_k1	1000
re0000000420_k1	2000
re0000000421_k1	1000
re0000000422_k1	2000
re0000000423_k1	1000
re0000000424_k1	74.07407407
re0000000425_k1	1000
re0000000426_k1	37.3
re0000000427_k1	1.00E-20
re0000000428_k1	1000
re0000000429_k1	1.00E-20
re0000000430_k1	1000
re0000000431_k1	1.00E-20
re0000000432_k1	1000
re0000000433_k1	1.00E-20
re0000000434_k1	1000
re0000000435_k1	1.00E-20
re0000000436_k1	1.00E-20
re0000000437_k1	1.00E-20
re0000000438_k1	1.00E-20
re0000000439_k1	1.00E-20
re0000000440_k1	1.00E-20
re0000000441_k1	1.00E-20
re0000000442_k1	1.00E-20
re0000000443_k1	1.00E-20
re0000000444_k1	1.00E-20
re0000000445_k1	10
re0000000446_k1	67
re0000000447_k1	10
re0000000448_k1	16
re0000000449_k1	40
re0000000450_k1	40
re0000000451_k1	1.00E-20
re0000000452_k1	1.00E-20
re0000000453_k1	1.00E-20
re0000000454_k1	1.00E-20
re0000000455_k1	0.012
re0000000456_k1	12
re0000000457_k1	0.082
re0000000458_k1	0.26
re0000000459_k1	1160
re0000000460_k1	0.8
re0000000461_k1	0.0068
re0000000462_k1	0.18
re0000000463_k1	280
re0000000464_k1	12
re0000000465_k1	280
re0000000466_k1	1.5
re0000000467_k1	5
re0000000468_k1	1.5
re0000000469_k1	36
re0000000470_k1	0.7
re0000000471_k1	280
re0000000472_k1	12
re0000000473_k1	5
re0000000474_k1	1.5
re0000000475_k1	280
re0000000476_k1	1.5
re0000000477_k1	280
re0000000478_k1	12
re0000000479_k1	5
re0000000480_k1	1.5
re0000000481_k1	36
re0000000482_k1	0.7
re0000000483_k1	36
re0000000484_k1	0.7
re0000000485_k1	34
re0000000486_k1	35
re0000000487_k1	0.012
re0000000488_k1	12
re0000000489_k1	0.082
re0000000490_k1	0.26
re0000000491_k1	1100
re0000000492_k1	0.08
re0000000493_k1	0.0068
re0000000494_k1	0.18
re0000000495_k1	220
re0000000496_k1	1
re0000000497_k1	220
re0000000498_k1	1
re0000000499_k1	5
re0000000500_k1	1.5
re0000000501_k1	20
re0000000502_k1	0.7
re0000000503_k1	20
re0000000504_k1	0.7
re0000000505_k1	20
re0000000506_k1	0.7
re0000000507_k1	20
re0000000508_k1	0.7
re0000000509_k1	12
re0000000510_k1	0.02
re0000000511_k1	12
re0000000512_k1	0.02
re0000000513_k1	36
re0000000514_k1	0.7
re0000000515_k1	220
re0000000516_k1	1
re0000000517_k1	5
re0000000518_k1	1.5
re0000000519_k1	220
re0000000520_k1	1
re0000000521_k1	320
re0000000522_k1	0.015
re0000000523_k1	5
re0000000524_k1	1.5
re0000000525_k1	36
re0000000526_k1	0.7
re0000000527_k1	36
re0000000528_k1	0.006
re0000000529_k1	34
re0000000530_k1	35
re0000000531_k1	20
re0000000532_k1	0.7
re0000000533_k1	20
re0000000534_k1	0.7
re0000000535_k1	12
re0000000536_k1	0.02
re0000000537_k1	16
re0000000538_k1	0.0025
re0000000539_k1	16
re0000000540_k1	0.0025
re0000000541_k1	1.00E-20
re0000000542_k1	1.00E-20
re0000000543_k1	1.00E-20
re0000000544_k1	1.00E-20
re0000000545_k1	1.00E-20
re0000000546_k1	1.00E-20
re0000000547_k1	1.00E-20
re0000000548_k1	1.00E-20
re0000000549_k1	1.00E-20
re0000000550_k1	1.00E-20
re0000000551_k1	1.00E-20
re0000000552_k1	1.00E-20
re0000000553_k1	1.00E-20
re0000000554_k1	1.00E-20
re0000000555_k1	1.00E-20
re0000000556_k1	1.00E-20
re0000000557_k1	1.00E-20
re0000000558_k1	1.00E-20
re0000000559_k1	1.00E-20
re0000000560_k1	1.00E-20
re0000000561_k1	1.00E-20
re0000000562_k1	1.00E-20
re0000000563_k1	1.00E-20
re0000000564_k1	1.00E-20
re0000000565_k1	1.00E-20
re0000000566_k1	1.00E-20
re0000000567_k1	1.00E-20
re0000000568_k1	1.00E-20
re0000000569_k1	1.00E-20
re0000000570_k1	1.00E-20
re0000000571_k1	1.00E-20
re0000000572_k1	1.00E-20
re0000000573_k1	1.00E-20
re0000000574_k1	1.00E-20
re0000000575_k1	1.00E-20
re0000000576_k1	1.00E-20
re0000000577_k1	1.00E-20
re0000000578_k1	1.00E-20
re0000000579_k1	1.00E-20
re0000000580_k1	1.00E-20
re0000000581_k1	1.00E-20
re0000000582_k1	1.00E-20
re0000000583_k1	1.00E-20
re0000000584_k1	1.00E-20
re0000000585_k1	1.00E-20
re0000000586_k1	1.00E-20
re0000000587_k1	1.00E-20
re0000000588_k1	1.00E-20
re0000000589_k1	1.00E-20
re0000000590_k1	1.00E-20
re0000000591_k1	1.00E-20
re0000000592_k1	1.00E-20
re0000000593_k1	1.00E-20
re0000000594_k1	1.00E-20
re0000000595_k1	1.00E-20
re0000000596_k1	1.00E-20
re0000000597_k1	1.00E-20
re0000000598_k1	1.00E-20
re0000000599_k1	1.00E-20
re0000000600_k1	1.00E-20
re0000000601_k1	1.00E-20
re0000000602_k1	1.00E-20
re0000000603_k1	1.00E-20
re0000000604_k1	1.00E-20
re0000000605_k1	1.00E-20
re0000000606_k1	1.00E-20
re0000000607_k1	1.00E-20
re0000000608_k1	1.00E-20
re0000000609_k1	280
re0000000610_k1	12
re0000000611_k1	280
re0000000612_k1	1.5
re0000000613_k1	5
re0000000614_k1	1.5
re0000000615_k1	1160
re0000000616_k1	0.8
re0000000617_k1	1160
re0000000618_k1	0.8
re0000000619_k1	36
re0000000620_k1	0.7
re0000000621_k1	5
re0000000622_k1	1.5
re0000000623_k1	280
re0000000624_k1	1.5
re0000000625_k1	280
re0000000626_k1	12
re0000000627_k1	280
re0000000628_k1	12
re0000000629_k1	5
re0000000630_k1	1.5
re0000000631_k1	36
re0000000632_k1	0.7
re0000000633_k1	36
re0000000634_k1	0.7
re0000000635_k1	1160
re0000000636_k1	0.8
re0000000637_k1	1160
re0000000638_k1	0.8
re0000000639_k1	1160
re0000000640_k1	0.8
re0000000641_k1	1160
re0000000642_k1	0.8
re0000000643_k1	220
re0000000644_k1	1
re0000000645_k1	220
re0000000646_k1	1
re0000000647_k1	5
re0000000648_k1	1.5
re0000000649_k1	20
re0000000650_k1	0.7
re0000000651_k1	20
re0000000652_k1	0.7
re0000000653_k1	1100
re0000000654_k1	0.08
re0000000655_k1	1100
re0000000656_k1	0.08
re0000000657_k1	220
re0000000658_k1	1
re0000000659_k1	5
re0000000660_k1	1.5
re0000000661_k1	5
re0000000662_k1	1.5
re0000000663_k1	220
re0000000664_k1	1
re0000000665_k1	220
re0000000666_k1	1
re0000000667_k1	1100
re0000000668_k1	0.08
re0000000669_k1	1100
re0000000670_k1	0.08
re0000000671_k1	1100
re0000000672_k1	0.08
re0000000673_k1	1100
re0000000674_k1	0.08
re0000000675_k1	36
re0000000676_k1	0.7
re0000000677_k1	20
re0000000678_k1	0.7
re0000000679_k1	20
re0000000680_k1	0.7
re0000000681_k1	36
re0000000682_k1	0.7
re0000000683_k1	20
re0000000684_k1	0.7
re0000000685_k1	20
re0000000686_k1	0.7
re0000000687_k1	36
re0000000688_k1	0.7
re0000000689_k1	1.00E-20
re0000000690_k1	1.00E-20
re0000000691_k1	1.00E-20
re0000000692_k1	1.00E-20
re0000000693_k1	1.00E-20
re0000000694_k1	1.00E-20
re0000000695_k1	1.00E-20
re0000000696_k1	1.00E-20
re0000000697_k1	1.00E-20
re0000000698_k1	1.00E-20
re0000000699_k1	1.00E-20
re0000000700_k1	1.00E-20
re0000000701_k1	1.00E-20
re0000000702_k1	1.00E-20
re0000000703_k1	1.00E-20
re0000000704_k1	1.00E-20
re0000000705_k1	1.00E-20
re0000000706_k1	1.00E-20
re0000000707_k1	1.00E-20
re0000000708_k1	1.00E-20
re0000000709_k1	1.00E-20
re0000000710_k1	1.00E-20
re0000000711_k1	1.00E-20
re0000000712_k1	1.00E-20
re0000000713_k1	1.00E-20
re0000000714_k1	1.00E-20
re0000000715_k1	2.3
re0000000716_k1	2.1
re0000000717_k1	2.3
re0000000718_k1	2.1
re0000000719_k1	16
re0000000720_k1	0.0025
re0000000721_k1	12
re0000000722_k1	12
re0000000723_k1	16
re0000000724_k1	0.0025
re0000000725_k1	4
re0000000726_k1	4
re0000000727_k1	1.00E-20
re0000000728_k1	1.00E-20
re0000000729_k1	1.00E-20
re0000000730_k1	1.00E-20
re0000000731_k1	1.00E-20
re0000000732_k1	1.00E-20
re0000000733_k1	1.00E-20
re0000000734_k1	1.00E-20
re0000000735_k1	1.00E-20
re0000000736_k1	1.00E-20
re0000000737_k1	1.00E-20
re0000000738_k1	1.00E-20
re0000000739_k1	1.00E-20
re0000000740_k1	1.00E-20
re0000000741_k1	1.00E-20
re0000000742_k1	1.00E-20
re0000000743_k1	1.00E-20
re0000000744_k1	1.00E-20
re0000000745_k1	1.00E-20
re0000000746_k1	1.00E-20
re0000000747_k1	1000
re0000000748_k1	1.00E-20
re0000000749_k1	4
re0000000750_k1	200
re0000000751_k1	200
re0000000752_k1	200
re0000000753_k1	1000
re0000000754_k1	1.00E-20
re0000000755_k1	1000
re0000000756_k1	1.00E-20
re0000000757_k1	1000
re0000000758_k1	1.00E-20
re0000000759_k1	4
re0000000760_k1	200
re0000000761_k1	1000
re0000000762_k1	1.00E-20
re0000000763_k1	1000
re0000000764_k1	1.00E-20
re0000000765_k1	1000
re0000000766_k1	1.00E-20
re0000000767_k1	1.00E-20
re0000000768_k1	1.00E-20
re0000000769_k1	1.00E-20
re0000000770_k1	1.00E-20
re0000000771_k1	1.00E-20
re0000000772_k1	1.00E-20
re0000000773_k1	1.00E-20
re0000000774_k1	1.00E-20
re0000000775_k1	1.00E-20
re0000000776_k1	1.00E-20
re0000000777_k1	1.00E-20
re0000000778_k1	1.00E-20
re0000000779_k1	1.00E-20
re0000000780_k1	1.00E-20
re0000000781_k1	1.00E-20
re0000000782_k1	1.00E-20
re0000000783_k1	1.00E-20
re0000000784_k1	1.00E-20
re0000000785_k1	1.00E-20
re0000000786_k1	1.00E-20
re0000000787_k1	1.00E-20
re0000000788_k1	1.00E-20
re0000000789_k1	1.00E-20
re0000000790_k1	1.00E-20
re0000000791_k1	1.00E-20
re0000000792_k1	1.00E-20
re0000000793_k1	1.00E-20
re0000000794_k1	1.00E-20
re0000000795_k1	1.00E-20
re0000000796_k1	60
re0000000797_k1	0.0028
re0000000798_k1	0.5
re0000000799_k1	0.0028
re0000000800_k1	60
re0000000801_k1	1.00E-20
re0000000802_k1	1.00E-20
re0000000803_k1	1.00E-20
re0000000804_k1	1.00E-20
re0000000805_k1	1.00E-20
re0000000806_k1	1.00E-20
re0000000807_k1	1.00E-20
re0000000808_k1	1.00E-20
re0000000809_k1	1.00E-20
re0000000810_k1	1.00E-20
re0000000811_k1	23
re0000000812_k1	0.016
re0000000813_k1	1.5
re0000000814_k1	0.016
re0000000815_k1	23
re0000000816_k1	1.00E-20
re0000000817_k1	1.00E-20
re0000000818_k1	1.00E-20
re0000000819_k1	1.00E-20
re0000000820_k1	1.00E-20
re0000000821_k1	1.00E-20
re0000000822_k1	1.00E-20
re0000000823_k1	1.00E-20
re0000000824_k1	1.00E-20
re0000000825_k1	0.032
re0000000826_k1	5.82
re0000000827_k1	10
re0000000828_k1	25
re0000000829_k1	30
re0000000830_k1	25
re0000000831_k1	30
re0000000832_k1	25
re0000000833_k1	30
re0000000834_k1	25
re0000000835_k1	1.00E-20
re0000000836_k1	1.00E-20
re0000000837_k1	1.00E-20
re0000000838_k1	0.3
re0000000839_k1	60
re0000000840_k1	31
re0000000841_k1	5
re0000000842_k1	5
re0000000843_k1	10.5
re0000000844_k1	5.82
re0000000845_k1	10
re0000000846_k1	25
re0000000847_k1	1000
re0000000848_k1	1.00E-20
re0000000849_k1	1.00E-20
re0000000850_k1	1.00E-20
re0000000851_k1	1.00E-20
re0000000852_k1	1.00E-20
re0000000853_k1	1.00E-20
re0000000854_k1	1.00E-20
re0000000855_k1	1.00E-20
re0000000856_k1	1.00E-20
re0000000857_k1	1.00E-20
re0000000858_k1	1.00E-20
re0000000859_k1	1.00E-20
re0000000860_k1	1.00E-20
re0000000861_k1	1.00E-20
re0000000862_k1	1.00E-20
re0000000863_k1	1.00E-20
re0000000864_k1	1.00E-20
re0000000865_k1	1.00E-20
re0000000866_k1	1.00E-20
re0000000867_k1	1.00E-20
re0000000868_k1	1.00E-20
re0000000869_k1	1.00E-20
re0000000870_k1	30
re0000000871_k1	25
re0000000872_k1	30
re0000000873_k1	25
re0000000874_k1	30
re0000000875_k1	25
re0000000876_k1	1.00E-20
re0000000877_k1	1.00E-20
re0000000878_k1	1.00E-20
re0000000879_k1	0.77
re0000000880_k1	23
re0000000881_k1	10.5
re0000000882_k1	5.82
re0000000883_k1	10
re0000000884_k1	25
re0000000885_k1	1.00E-20
re0000000886_k1	1.00E-20
re0000000887_k1	1.00E-20
re0000000888_k1	1.00E-20
re0000000889_k1	1.00E-20
re0000000890_k1	1.00E-20
re0000000891_k1	1.00E-20
re0000000892_k1	1.00E-20
re0000000893_k1	1.00E-20
re0000000894_k1	1.00E-20
re0000000895_k1	31
re0000000896_k1	2.4
re0000000897_k1	1.00E-20
re0000000898_k1	1.00E-20
re0000000899_k1	1.00E-20
re0000000900_k1	0.6
re0000000901_k1	3.1
re0000000902_k1	5
re0000000903_k1	1.00E-20
re0000000904_k1	3.1
re0000000905_k1	0.6
re0000000906_k1	31
re0000000907_k1	2.4
re0000000908_k1	31
re0000000909_k1	5
re0000000910_k1	1000
re0000000911_k1	1000
re0000000912_k1	1.00E-20
re0000000913_k1	1000
re0000000914_k1	1000
re0000000915_k1	1000
re0000000916_k1	1000
re0000000917_k1	1000
re0000000918_k1	1000
re0000000919_k1	1000
re0000000920_k1	1000
re0000000921_k1	1000
re0000000922_k1	1000
re0000000923_k1	1000
re0000000924_k1	1.00E-20
re0000000925_k1	1.00E-20
re0000000926_k1	1.00E-20
re0000000927_k1	1.00E-20
re0000000928_k1	1.00E-20
re0000000929_k1	1.00E-20
re0000000930_k1	1.00E-20
re0000000931_k1	1.00E-20
re0000000932_k1	1.00E-20
re0000000933_k1	1.00E-20
re0000000934_k1	1.00E-20
re0000000935_k1	1.00E-20
re0000000936_k1	1.00E-20
re0000000937_k1	1.00E-20
re0000000938_k1	1.00E-20
re0000000939_k1	1.00E-20
re0000000940_k1	1.00E-20
re0000000941_k1	1.00E-20
re0000000942_k1	1.00E-20
re0000000943_k1	1.00E-20
re0000000944_k1	1.00E-20
re0000000945_k1	1.00E-20
re0000000946_k1	1.00E-20
re0000000947_k1	1.00E-20
re0000000948_k1	1.00E-20
re0000000949_k1	1.00E-20
re0000000950_k1	1.00E-20
re0000000951_k1	1.00E-20
re0000000952_k1	1.00E-20
re0000000953_k1	1.00E-20
re0000000954_k1	1.00E-20
re0000000955_k1	1.00E-20
re0000000956_k1	1.00E-20
re0000000957_k1	1.00E-20
re0000000958_k1	1.00E-20
re0000000959_k1	1.00E-20
re0000000960_k1	1.00E-20
re0000000961_k1	1.00E-20
re0000000962_k1	1.00E-20
re0000000963_k1	1.00E-20
re0000000964_k1	1.00E-20
re0000000965_k1	1.00E-20
re0000000966_k1	1.00E-20
re0000000967_k1	1.00E-20
re0000000968_k1	1.00E-20
default	1
