## Supporting scripts, data, and simulation results. for "A chemical reaction network model of PURE": 2022.08.18_PURE_deGFP.csv

timepoints	deGFP	mRNA
0	7	0
180	6	14
360	7	26
540	12	6
720	47	0
900	135	3
1080	311	19
1260	576	0
1440	907	22
1620	1287	17
1800	1711	15
1980	2149	5
2160	2614	1
2340	3100	15
2520	3526	1
2700	3958	7
2880	4397	4
3060	4811	13
3240	5192	0
3420	5593	8
3600	5986	4
3780	6328	15
3960	6703	0
4140	6989	3
4320	7319	5
4500	7488	5
4680	7779	4
4860	7981	2
5040	8169	7
5220	8343	3
5400	8518	7
5580	8666	2
5760	8821	0
5940	8866	1
6120	9052	0
6300	9246	4
6480	9257	3
6660	9300	4
6840	9346	5
7020	9464	7
7200	9455	0
7380	9519	0
7560	9507	16
7740	9507	9
7920	9582	1
8100	9569	7
8280	9503	4
8460	9457	19
8640	9477	2
8820	9515	6
9000	9576	6
9180	9568	2
9360	9531	1
9540	9513	8
9720	9586	1
9900	9570	0
10080	9582	9
10260	9520	12
10440	9476	5
10620	9518	3
10800	9466	4
10980	9526	0
11160	9502	0
11340	9468	4
11520	9513	11
11700	9464	13
11880	9480	0
12060	9407	1
12240	9495	0
12420	9462	0
12600	9430	5
12780	9463	8
12960	9468	3
13140	9505	5
13320	9457	5
13500	9453	10
13680	9378	19
13860	9426	2
14040	9392	7
14220	9441	5
14400	9416	17
14580	9411	7
14760	9411	3
14940	9437	4
15120	9423	11
15300	9382	5
15480	9397	7
15660	9351	4
15840	9350	0
16020	9341	2
16200	9379	3
16380	9438	9
16560	9363	7
16740	9372	8
16920	9358	5
17100	9346	8
17280	9317	0
17460	9297	13
17640	9280	0
17820	9340	13
18000	9334	13
