## Supporting scripts, data, and simulation results. for "A chemical reaction network model of PURE": 2022.08.18_PURE_mGapt.deGFP_0.csv

timepoints	deGFP	mRNA
0	0.000615661	22
180	0.003078306	51
360	0.000615661	86
540	0.001846984	83
720	0.008619257	116
900	0.024010786	146
1080	0.055409507	158
1260	0.107740708	161
1440	0.179773067	209
1620	0.257346377	229
1800	0.344770266	293
1980	0.454973619	243
2160	0.575027551	278
2340	0.686462226	274
2520	0.803437852	250
2700	0.901943642	337
2880	1.015840962	312
3060	1.13343225	320
3240	1.232553701	351
3420	1.319361929	349
3600	1.422793009	431
3780	1.509601236	361
3960	1.584711901	359
4140	1.668441823	386
4320	1.778029515	354
4500	1.834670344	409
4680	1.903008736	416
4860	1.966421839	371
5040	2.043995149	440
5220	2.121568458	375
5400	2.17389966	470
5580	2.199141768	483
5760	2.258245242	486
5940	2.297031897	424
6120	2.353672727	470
6300	2.405388267	402
6480	2.438633971	524
6660	2.483577238	478
6840	2.514360297	506
7020	2.543912034	522
7200	2.571001127	487
7380	2.601168525	493
7560	2.604862492	552
7740	2.627026295	512
7920	2.655962371	526
8100	2.638108196	559
8280	2.680588818	576
8460	2.702752621	528
8640	2.710756217	615
8820	2.700289976	587
9000	2.706446588	534
9180	2.71752849	565
9360	2.713834523	486
9540	2.698442993	577
9720	2.71752849	614
9900	2.70213696	581
10080	2.719375473	644
10260	2.727379069	625
10440	2.737229648	713
10620	2.705215266	546
10800	2.719375473	614
10980	2.699058654	640
11160	2.720606796	619
11340	2.718144151	651
11520	2.739692293	589
11700	2.693517703	565
11880	2.701521299	727
12060	2.692286381	676
12240	2.710756217	647
12420	2.7126032	636
12600	2.728610391	598
12780	2.724300763	708
12960	2.735382664	676
13140	2.709524894	752
13320	2.716297167	684
13500	2.704599605	711
13680	2.698442993	736
13860	2.688592414	824
14040	2.663350305	647
14220	2.701521299	758
14400	2.689823736	783
14580	2.692286381	850
14760	2.691055059	880
14940	2.703983944	767
15120	2.692286381	820
15300	2.675663529	796
15480	2.66581295	923
15660	2.682435802	951
15840	2.674432206	903
16020	2.681820141	993
16200	2.677510512	1141
16380	2.657809354	943
16560	2.68120448	1166
16740	2.679357496	1155
16920	2.653499726	1022
17100	2.665197289	1155
17280	2.662118983	1080
17460	2.670738239	1206
17640	2.668891256	1175
17820	2.669506917	1158
18000	2.676894851	1263
