## Supporting scripts, data, and simulation results. for "A chemical reaction network model of PURE": 2022.08.19_OnePot_PURE_mGapt_uM.csv

timepoints	mRNA0	mRNA1	mRNA2	mRNA3
0	0.05152043	0.033670968	0.039907527	0.028509677
180	0.055713978	0.073993548	0.045391398	0.044531183
360	0.08668172	0.064531183	0.077649462	0.051412903
540	0.14496129	0.124746237	0.105606452	0.082165591
720	0.142273118	0.143348387	0.120982796	0.117111828
900	0.192165591	0.156896774	0.14291828	0.125068817
1080	0.213670968	0.206144086	0.149154839	0.1498
1260	0.226896774	0.199584946	0.163455914	0.167326882
1440	0.261305376	0.218509677	0.187972043	0.139369892
1620	0.296789247	0.240660215	0.195498925	0.193993548
1800	0.287972043	0.309262366	0.207326882	0.1798
1980	0.30324086	0.304531183	0.242595699	0.222165591
2160	0.369369892	0.343778495	0.285068817	0.203348387
2340	0.442488172	0.403133333	0.265068817	0.257111828
2520	0.419262366	0.359477419	0.321412903	0.301627957
2700	0.40152043	0.382165591	0.341305376	0.277004301
2880	0.5198	0.415929032	0.34324086	0.300875269
3060	0.531950538	0.499477419	0.383133333	0.327004301
3240	0.544208602	0.476466667	0.398187097	0.360982796
3420	0.607111828	0.560230108	0.430122581	0.317649462
3600	0.608402151	0.546036559	0.42324086	0.388402151
3780	0.623348387	0.625283871	0.416036559	0.453670968
3960	0.67324086	0.614101075	0.511735484	0.475176344
4140	0.716144086	0.60668172	0.442810753	0.400660215
4320	0.758402151	0.705498925	0.531305376	0.4698
4500	0.714531183	0.616466667	0.556896774	0.492595699
4680	0.766574194	0.657541935	0.551950538	0.494746237
4860	0.79291828	0.742595699	0.545821505	0.527326882
5040	0.800122581	0.697326882	0.637972043	0.554746237
5220	0.803886022	0.75463871	0.617219355	0.575498925
5400	0.879584946	0.792058065	0.639154839	0.547541935
5580	0.922380645	0.750767742	0.658939785	0.608187097
5760	0.930875269	0.802273118	0.623563441	0.544853763
5940	0.9198	0.851197849	0.685606452	0.571843011
6120	0.954746237	0.899047312	0.789154839	0.632810753
6300	0.923993548	0.875391398	0.704208602	0.663133333
6480	1.042058065	0.834531183	0.748939785	0.66807957
6660	1.041950538	0.932273118	0.736789247	0.693348387
6840	0.988617204	0.941950538	0.739584946	0.657434409
7020	1.00635914	0.976896774	0.82463871	0.711950538
7200	1.048187097	0.962380645	0.777219355	0.66152043
7380	1.107864516	1.058402151	0.867434409	0.745498925
7560	1.151412903	0.959154839	0.875283871	0.726251613
7740	1.27668172	1.067649462	0.834746237	0.784208602
7920	1.171735484	1.054316129	0.843563441	0.736036559
8100	1.224853763	1.099692473	0.900552688	0.805068817
8280	1.232488172	1.005391398	0.855283871	0.768832258
8460	1.263133333	1.054316129	0.912165591	0.760122581
8640	1.372810753	1.203993548	0.956036559	0.794101075
8820	1.28496129	1.147326882	0.935068817	0.833993548
9000	1.349154839	1.088294624	0.896251613	0.833455914
9180	1.359047312	1.209369892	1.04291828	0.842058065
9360	1.461627957	1.220552688	0.977972043	0.870875269
9540	1.363133333	1.213670968	0.972810753	0.950230108
9720	1.37291828	1.063886022	0.936574194	0.962165591
9900	1.398294624	1.27807957	1.090337634	0.957649462
10080	1.372488172	1.244531183	0.97291828	0.983670968
10260	1.490767742	1.16496129	1.013133333	1.001950538
10440	1.498402151	1.293670968	1.019047312	0.949154839
10620	1.50807957	1.294316129	1.080337634	0.99152043
10800	1.445283871	1.281627957	1.04463871	1.047649462
10980	1.515929032	1.324531183	1.031412903	1.007972043
11160	1.547004301	1.316466667	1.04635914	1.082703226
11340	1.547541935	1.294208602	1.096789247	1.033778495
11520	1.599477419	1.318832258	1.175391398	0.98807957
11700	1.731627957	1.355498925	1.15291828	1.077434409
11880	1.639692473	1.432595699	1.234746237	1.136036559
12060	1.623563441	1.465713978	1.099907527	1.096896774
12240	1.554101075	1.39152043	1.156251613	1.128294624
12420	1.623886022	1.417434409	1.144101075	1.142165591
12600	1.717972043	1.460982796	1.266789247	1.149154839
12780	1.768402151	1.477864516	1.214208602	1.161090323
12960	1.741735484	1.398509677	1.177004301	1.090552688
13140	1.765498925	1.603348387	1.266574194	1.205713978
13320	1.808294624	1.461843011	1.285713978	1.189154839
13500	1.800982796	1.483778495	1.317111828	1.192380645
13680	1.880767742	1.62807957	1.285283871	1.266789247
13860	1.85324086	1.588294624	1.339692473	1.174531183
14040	1.803670968	1.561305376	1.391843011	1.31291828
14220	1.873563441	1.641090323	1.371627957	1.305176344
14400	1.940767742	1.656036559	1.397541935	1.334101075
14580	2.012810753	1.623778495	1.519692473	1.382703226
14760	2.127004301	1.674101075	1.502488172	1.39668172
14940	2.017219355	1.751843011	1.477649462	1.386036559
15120	2.008724731	1.747649462	1.534316129	1.448294624
15300	2.144316129	1.888402151	1.535713978	1.449907527
15480	2.117649462	1.9398	1.477219355	1.522810753
15660	2.267004301	1.906144086	1.642703226	1.500767742
15840	2.213133333	1.957864516	1.702595699	1.476574194
16020	2.369154839	1.917326882	1.777541935	1.499907527
16200	2.262488172	2.101627957	1.701843011	1.492165591
16380	2.398617204	2.136466667	1.803993548	1.598402151
16560	2.546789247	2.217326882	1.882273118	1.515821505
16740	2.413133333	2.325821505	1.801305376	1.717649462
16920	2.593670968	2.308294624	1.921627957	1.693886022
17100	2.519047312	2.271950538	1.969584946	1.822703226
17280	2.592380645	2.317111828	1.965929032	1.728939785
17460	2.749154839	2.486144086	2.067219355	1.889584946
17640	2.850875269	2.400337634	1.949584946	1.936896774
17820	2.815821505	2.457972043	2.251090323	1.966574194
18000	2.683348387	2.428939785	2.111735484	2.010660215
18180	2.747219355	2.500122581	2.095821505	1.970445161
18360	2.767541935	2.438939785	2.159154839	2.133133333
18540	2.974423656	2.487111828	2.147326882	2.097219355
18720	2.96635914	2.539692473	2.237756989	2.123348387
18900	3.072058065	2.595713978	2.158939785	2.095498925
19080	3.074746237	2.627434409	2.297756989	2.155176344
19260	3.003670968	2.594208602	2.285821505	2.056574194
19440	3.102058065	2.679907527	2.234531183	2.182273118
19620	2.950767742	2.77463871	2.425176344	2.112058065
19800	3.088294624	2.630875269	2.243563441	2.240767742
19980	3.032165591	2.734316129	2.349369892	2.287864516
20160	3.106789247	2.800767742	2.372595699	2.17324086
20340	3.053778495	2.832488172	2.220445161	2.349262366
20520	3.062058065	2.857326882	2.306574194	2.254316129
20700	3.046574194	2.687004301	2.215391398	2.301627957
20880	3.113993548	2.766251613	2.229692473	2.345821505
21060	3.392810753	2.916896774	2.276896774	2.322703226
21240	3.252058065	2.761305376	2.276789247	2.235498925
21420	3.227219355	2.663348387	2.351735484	2.337756989
21600	3.065929032	2.816466667	2.347649462	2.335821505
21780	2.99668172	2.715821505	2.341412903	2.319907527
21960	3.180875269	2.749262366	2.379154839	2.293993548
22140	3.111197849	2.86668172	2.455068817	2.231627957
22320	3.107219355	2.823348387	2.433455914	2.337111828
22500	3.113993548	2.886896774	2.323670968	2.400875269
22680	3.131950538	2.863563441	2.435606452	2.425068817
22860	3.318187097	2.839047312	2.475606452	2.304853763
23040	3.267111828	2.680875269	2.458294624	2.435929032
23220	3.192058065	2.800230108	2.350982796	2.440230108
23400	3.363133333	2.793670968	2.517326882	2.427004301
23580	3.232488172	2.882380645	2.348832258	2.435713978
23760	3.216036559	2.995176344	2.438617204	2.285929032
23940	3.064316129	2.67807957	2.371412903	2.374423656
24120	3.170445161	2.750230108	2.52291828	2.384423656
24300	3.175606452	2.860122581	2.430445161	2.466574194
24480	3.280767742	2.787219355	2.524423656	2.356466667
24660	3.336144086	2.847972043	2.5598	2.447326882
24840	3.288509677	2.671305376	2.534316129	2.497972043
25020	3.254101075	2.73152043	2.534531183	2.337111828
25200	3.341197849	2.862703226	2.389154839	2.459047312
25380	3.33635914	2.878724731	2.439369892	2.282810753
25560	3.253778495	2.871197849	2.322165591	2.381950538
25740	3.167326882	2.869692473	2.450337634	2.460875269
25920	3.409907527	2.819369892	2.410767742	2.397649462
26100	3.247219355	2.792810753	2.439047312	2.45152043
26280	3.2298	2.832810753	2.447219355	2.471950538
26460	3.273348387	2.843886022	2.384316129	2.499154839
26640	3.267004301	2.959477419	2.379692473	2.391305376
26820	3.261735484	2.779154839	2.572058065	2.422810753
27000	3.309907527	2.709477419	2.37291828	2.507326882
27180	3.268939785	2.732380645	2.469369892	2.375606452
27360	3.341412903	2.939477419	2.411950538	2.499047312
27540	3.181950538	2.878939785	2.408832258	2.505821505
27720	3.303025806	2.813563441	2.544746237	2.416144086
27900	3.257326882	2.732165591	2.409369892	2.443348387
28080	3.255498925	2.710767742	2.372488172	2.426251613
28260	3.346466667	2.906036559	2.470982796	2.518294624
28440	3.366251613	2.830552688	2.508617204	2.415713978
28620	3.305929032	2.961412903	2.447004301	2.44635914
28800	3.091950538	2.868724731	2.301843011	2.44291828
28980	2.997326882	2.998187097	2.374746237	2.380767742
29160	3.150660215	2.885068817	2.508939785	2.448939785
29340	3.272595699	2.73152043	2.540982796	2.431090323
29520	3.132058065	2.904531183	2.442595699	2.547541935
29700	3.331197849	2.75463871	2.48152043	2.467326882
29880	3.334423656	2.955068817	2.438939785	2.390122581
30060	3.385068817	2.876896774	2.491735484	2.476896774
30240	3.157111828	2.860552688	2.494101075	2.479047312
30420	3.255821505	3.052810753	2.508724731	2.540982796
30600	3.270552688	2.96496129	2.589907527	2.502595699
30780	3.141412903	2.847219355	2.388509677	2.438187097
30960	3.369907527	2.829907527	2.342165591	2.490337634
31140	3.484101075	2.801090323	2.443025806	2.576789247
31320	3.457434409	2.838294624	2.515713978	2.460230108
31500	3.27463871	2.79291828	2.424531183	2.447111828
31680	3.322380645	2.808402151	2.387326882	2.526036559
31860	3.362165591	2.833993548	2.39291828	2.657434409
32040	3.218509677	2.869692473	2.389692473	2.472703226
32220	3.20463871	2.859477419	2.396251613	2.228509677
32400	3.350445161	2.799477419	2.430445161	2.575176344
32580	3.257649462	2.779154839	2.429262366	2.442380645
32760	3.241305376	2.678509677	2.469907527	2.478294624
32940	3.301197849	2.924423656	2.481197849	2.444208602
33120	3.353455914	2.85324086	2.500337634	2.525498925
33300	3.333455914	2.850015054	2.489369892	2.439692473
33480	3.258724731	2.711843011	2.462380645	2.421305376
33660	3.314746237	2.757326882	2.491950538	2.439692473
33840	3.148187097	2.807326882	2.402165591	2.430552688
34020	3.402165591	2.866896774	2.366036559	2.534208602
34200	3.200230108	2.84324086	2.477864516	2.474208602
34380	3.329047312	2.929692473	2.460015054	2.507111828
34560	3.218939785	2.893348387	2.388832258	2.446896774
34740	3.366036559	2.839584946	2.484316129	2.486251613
34920	3.302165591	3.077219355	2.451412903	2.437649462
35100	3.245068817	2.898832258	2.498617204	2.453670968
35280	3.285068817	2.725929032	2.535176344	2.538832258
35460	3.257756989	2.822488172	2.418402151	2.537326882
35640	3.240982796	2.955606452	2.394746237	2.493886022
35820	3.240015054	2.907756989	2.511627957	2.612273118
36000	3.293563441	2.828617204	2.473563441	2.54668172
36180	3.207111828	2.926896774	2.446896774	2.440445161
36360	3.259477419	2.862703226	2.394101075	2.526789247
36540	3.230230108	2.909584946	2.494746237	2.561412903
36720	3.274208602	2.839154839	2.547756989	2.575498925
36900	3.39668172	2.780337634	2.43152043	2.515821505
37080	3.308617204	2.871197849	2.535713978	2.559154839
37260	3.230337634	2.964101075	2.373133333	2.451843011
37440	3.317541935	2.882273118	2.515391398	2.418832258
37620	3.266144086	2.933455914	2.463993548	2.520552688
37800	3.237864516	2.882810753	2.532488172	2.523025806
37980	3.417004301	2.835929032	2.466466667	2.461950538
38160	3.233455914	2.845068817	2.608939785	2.413886022
38340	3.175391398	3.053886022	2.50291828	2.473886022
38520	3.351950538	2.930230108	2.342488172	2.487219355
38700	3.374316129	2.922058065	2.504208602	2.496251613
38880	3.2898	2.916251613	2.478832258	2.464423656
39060	3.400660215	2.841735484	2.453993548	2.635713978
39240	3.397219355	2.731627957	2.463455914	2.519369892
39420	3.242273118	2.945068817	2.51496129	2.590875269
39600	3.294853763	2.995068817	2.566466667	2.529262366
39780	3.259584946	2.856789247	2.484531183	2.504531183
39960	3.298939785	2.781735484	2.506896774	2.552273118
40140	3.277756989	2.872595699	2.378187097	2.467649462
40320	3.326896774	2.888402151	2.552703226	2.497649462
40500	3.308724731	2.98463871	2.339262366	2.550445161
40680	3.370660215	2.902058065	2.477972043	2.505068817
40860	3.242058065	2.950875269	2.557326882	2.44635914
41040	3.151412903	2.930982796	2.51291828	2.44496129
41220	3.302810753	2.931197849	2.492273118	2.441090323
41400	3.260445161	2.805606452	2.569047312	2.435713978
41580	3.359047312	2.840552688	2.510660215	2.381412903
41760	3.218402151	2.768509677	2.401627957	2.511735484
41940	3.373133333	2.939369892	2.509262366	2.4598
42120	3.391090323	2.906574194	2.610015054	2.533670968
42300	3.071950538	2.844423656	2.627219355	2.496251613
42480	3.141735484	2.819584946	2.47807957	2.526036559
42660	3.246036559	2.757219355	2.493348387	2.480230108
42840	3.170015054	2.951090323	2.493455914	2.474101075
43020	3.247004301	2.839047312	2.554746237	2.457326882
43200	3.261627957	2.853670968	2.386789247	2.647219355
43380	3.253563441	2.806251613	2.417649462	2.525606452
43560	3.145176344	2.674208602	2.467541935	2.515498925
43740	3.187219355	2.89324086	2.500767742	2.499477419
43920	3.232273118	2.758509677	2.408617204	2.410122581
44100	3.210337634	2.876574194	2.392488172	2.469907527
44280	3.25463871	2.848617204	2.411412903	2.596144086
44460	3.245713978	2.937541935	2.490875269	2.354101075
44640	3.26291828	3.022058065	2.510230108	2.541412903
44820	3.389369892	2.928509677	2.518617204	2.441197849
45000	3.171305376	2.994531183	2.476036559	2.469584946
45180	3.079692473	2.797111828	2.414746237	2.487219355
45360	3.260875269	2.886251613	2.449047312	2.573133333
45540	3.315498925	2.847541935	2.567756989	2.587756989
45720	3.237541935	2.783133333	2.559477419	2.49668172
45900	3.268724731	2.838617204	2.379477419	2.613670968
46080	3.242380645	2.887756989	2.486251613	2.353563441
46260	3.35463871	2.898724731	2.449047312	2.531843011
46440	3.355821505	2.870660215	2.437541935	2.525713978
46620	3.20807957	2.830875269	2.47496129	2.547864516
46800	3.402595699	2.86152043	2.429047312	2.47807957
46980	3.23152043	2.916896774	2.34463871	2.485283871
47160	3.160337634	2.736896774	2.518617204	2.591735484
47340	3.304316129	2.926251613	2.457864516	2.504316129
47520	3.428939785	2.919477419	2.497111828	2.559477419
47700	3.402488172	2.901843011	2.513670968	2.397326882
47880	3.293886022	2.689584946	2.412595699	2.52463871
48060	3.167972043	2.901735484	2.427541935	2.450552688
48240	3.298939785	3.037219355	2.475068817	2.621735484
48420	3.155929032	2.81635914	2.313348387	2.438724731
48600	3.283348387	2.835391398	2.410445161	2.604423656
48780	3.330445161	2.898402151	2.496466667	2.570015054
48960	3.212380645	2.884423656	2.627649462	2.516896774
49140	3.179907527	2.943133333	2.536036559	2.488294624
49320	3.186466667	2.826251613	2.53807957	2.442380645
49500	3.258509677	2.84668172	2.540230108	2.512488172
49680	3.269692473	2.930552688	2.427326882	2.523886022
49860	3.27635914	2.756144086	2.487326882	2.46496129
50040	3.186896774	2.843455914	2.509907527	2.589692473
50220	3.286144086	2.857541935	2.479477419	2.517972043
50400	3.328939785	2.726144086	2.625713978	2.453886022
50580	3.096789247	2.812488172	2.491412903	2.563455914
50760	3.026036559	2.791412903	2.410337634	2.586466667
50940	3.258509677	2.847541935	2.600230108	2.554208602
51120	3.096789247	2.839154839	2.517219355	2.487111828
51300	3.12152043	2.909477419	2.627972043	2.501305376
51480	3.116144086	2.795283871	2.569692473	2.483025806
51660	3.189907527	2.984746237	2.533133333	2.494423656
51840	3.234101075	2.78807957	2.317111828	2.567649462
52020	3.271950538	2.708939785	2.475176344	2.574531183
52200	3.207864516	2.790230108	2.565713978	2.531090323
52380	3.161950538	2.806896774	2.376789247	2.401305376
52560	3.134853763	2.682810753	2.370982796	2.687541935
52740	3.183563441	2.822058065	2.403348387	2.602058065
52920	3.099692473	2.922273118	2.523778495	2.552165591
53100	2.938509677	2.757434409	2.532058065	2.384746237
53280	3.170122581	2.844746237	2.487972043	2.472703226
53460	3.174531183	2.821843011	2.368724731	2.559047312
53640	3.103348387	2.842273118	2.397972043	2.311305376
53820	3.196466667	2.984423656	2.502058065	2.502058065
54000	3.20324086	2.809692473	2.490337634	2.530122581
