## Supporting scripts, data, and simulation results. for "A chemical reaction network model of PURE": 2022.11.14_OnePotPURE_deGFPuM.csv

Time	deGFP_1	deGFP_2	deGFP_3
0.00	0.01	0.00	0.00
3.00	0.01	0.00	0.00
6.00	0.01	0.01	0.01
9.00	0.02	0.02	0.02
12.00	0.06	0.07	0.06
15.00	0.15	0.18	0.16
18.00	0.29	0.34	0.32
21.00	0.48	0.56	0.50
24.00	0.71	0.81	0.74
27.00	0.93	1.08	0.95
30.00	1.20	1.38	1.22
33.00	1.43	1.65	1.45
36.00	1.69	1.94	1.70
39.00	1.96	2.24	1.96
42.00	2.21	2.51	2.22
45.00	2.46	2.77	2.41
48.00	2.70	3.06	2.69
51.00	2.97	3.34	2.93
54.00	3.15	3.53	3.08
57.00	3.38	3.79	3.31
60.00	3.56	4.05	3.50
63.00	3.81	4.26	3.72
66.00	4.01	4.51	3.96
69.00	4.20	4.69	4.10
72.00	4.41	4.93	4.33
75.00	4.52	5.07	4.47
78.00	4.67	5.30	4.59
81.00	4.85	5.45	4.74
84.00	4.95	5.60	4.91
87.00	5.15	5.78	5.07
90.00	5.21	5.90	5.14
93.00	5.24	5.92	5.14
96.00	5.35	5.99	5.31
99.00	5.36	6.07	5.35
102.00	5.37	6.03	5.36
105.00	5.41	6.09	5.40
108.00	5.44	6.08	5.50
111.00	5.47	6.12	5.49
114.00	5.47	6.15	5.47
117.00	5.41	6.06	5.44
120.00	5.39	6.11	5.47
123.00	5.38	6.10	5.46
126.00	5.44	6.12	5.51
129.00	5.38	6.15	5.44
132.00	5.40	6.11	5.52
135.00	5.39	6.11	5.47
138.00	5.38	6.08	5.47
141.00	5.38	6.04	5.48
144.00	5.41	6.11	5.52
147.00	5.35	6.07	5.42
150.00	5.34	6.09	5.44
153.00	5.36	6.09	5.45
156.00	5.32	6.02	5.36
159.00	5.37	6.01	5.44
162.00	5.28	5.96	5.38
165.00	5.32	6.06	5.43
168.00	5.35	6.09	5.53
171.00	5.32	6.08	5.46
174.00	5.28	5.97	5.41
177.00	5.27	6.01	5.42
180.00	5.28	6.00	5.41
183.00	5.32	6.07	5.46
186.00	5.27	6.03	5.42
189.00	5.34	5.99	5.45
192.00	5.28	6.01	5.43
195.00	5.26	5.99	5.44
198.00	5.26	6.00	5.41
201.00	5.26	6.03	5.47
204.00	5.27	6.03	5.45
207.00	5.25	5.98	5.39
210.00	5.25	5.97	5.46
213.00	5.23	6.01	5.44
216.00	5.26	5.99	5.51
219.00	5.21	5.97	5.44
222.00	5.20	5.98	5.46
225.00	5.23	5.97	5.43
228.00	5.18	5.99	5.47
231.00	5.19	5.91	5.43
234.00	5.15	5.90	5.36
237.00	5.15	5.97	5.40
240.00	5.14	5.93	5.38
243.00	5.18	5.96	5.44
246.00	5.18	5.97	5.48
249.00	5.15	5.94	5.41
252.00	5.13	5.90	5.37
255.00	5.11	5.87	5.38
258.00	5.06	5.85	5.34
261.00	5.09	5.87	5.37
264.00	5.07	5.90	5.42
267.00	5.08	5.89	5.37
270.00	5.08	5.86	5.44
273.00	5.11	5.90	5.39
276.00	5.05	5.85	5.34
279.00	5.08	5.86	5.38
282.00	5.03	5.85	5.35
285.00	5.08	5.82	5.35
288.00	5.02	5.87	5.39
291.00	5.05	5.83	5.33
294.00	5.07	5.82	5.38
297.00	4.99	5.82	5.37
300.00	5.07	5.88	5.41
303.00	5.05	5.85	5.39
306.00	5.01	5.83	5.37
309.00	5.02	5.82	5.42
312.00	5.00	5.79	5.32
315.00	5.00	5.82	5.36
318.00	5.00	5.86	5.38
321.00	5.04	5.86	5.40
324.00	4.95	5.78	5.32
327.00	5.03	5.84	5.41
330.00	5.01	5.77	5.40
333.00	4.96	5.81	5.38
336.00	4.94	5.82	5.37
339.00	4.92	5.78	5.34
342.00	4.98	5.84	5.42
345.00	4.98	5.79	5.45
348.00	4.92	5.74	5.33
351.00	4.93	5.79	5.35
354.00	4.89	5.73	5.34
357.00	4.93	5.77	5.38
360.00	4.87	5.76	5.35
