## Supporting scripts, data, and simulation results. for "A chemical reaction network model of PURE": 2022.11.14_OnePotPURE_MGaptuM.csv

Time	MGapt_1	MGapt_2	MGapt_3
0	0.06	0.07	0.03
3	0.04	0.09	0.06
6	0.05	0.07	0.07
9	0.10	0.10	0.08
12	0.09	0.13	0.09
15	0.10	0.15	0.10
18	0.13	0.16	0.17
21	0.18	0.15	0.17
24	0.13	0.17	0.13
27	0.15	0.20	0.18
30	0.19	0.20	0.22
33	0.20	0.25	0.20
36	0.24	0.30	0.25
39	0.23	0.30	0.24
42	0.29	0.31	0.25
45	0.31	0.32	0.28
48	0.27	0.36	0.29
51	0.30	0.36	0.28
54	0.32	0.38	0.32
57	0.33	0.45	0.36
60	0.38	0.43	0.33
63	0.39	0.47	0.39
66	0.38	0.47	0.36
69	0.44	0.48	0.42
72	0.41	0.53	0.42
75	0.45	0.55	0.42
78	0.50	0.57	0.49
81	0.45	0.56	0.45
84	0.49	0.61	0.56
87	0.46	0.57	0.53
90	0.50	0.64	0.50
93	0.59	0.61	0.54
96	0.51	0.64	0.55
99	0.57	0.63	0.49
102	0.60	0.68	0.55
105	0.54	0.73	0.52
108	0.61	0.67	0.53
111	0.58	0.65	0.54
114	0.58	0.66	0.61
117	0.59	0.73	0.58
120	0.59	0.69	0.67
123	0.59	0.71	0.58
126	0.58	0.81	0.56
129	0.65	0.76	0.65
132	0.62	0.75	0.60
135	0.63	0.72	0.63
138	0.66	0.76	0.71
141	0.59	0.74	0.65
144	0.60	0.80	0.64
147	0.62	0.70	0.63
150	0.68	0.77	0.62
153	0.61	0.83	0.67
156	0.69	0.87	0.69
159	0.64	0.83	0.65
162	0.72	0.79	0.68
165	0.70	0.83	0.68
168	0.77	0.83	0.78
171	0.73	0.85	0.68
174	0.72	0.89	0.71
177	0.68	0.83	0.70
180	0.65	0.82	0.69
183	0.75	0.95	0.74
186	0.76	0.83	0.78
189	0.70	0.91	0.68
192	0.77	0.92	0.75
195	0.78	0.88	0.80
198	0.76	0.86	0.68
201	0.71	0.91	0.77
204	0.72	0.95	0.82
207	0.80	0.89	0.72
210	0.76	0.90	0.78
213	0.79	0.91	0.87
216	0.81	1.01	0.85
219	0.81	0.94	0.89
222	0.83	0.99	0.79
225	0.80	1.03	0.86
228	0.89	1.01	0.87
231	0.88	0.98	0.88
234	0.89	1.07	0.89
237	0.91	1.02	0.92
240	0.89	1.13	0.96
243	0.85	1.01	0.90
246	0.88	1.03	0.96
249	0.95	1.16	0.92
252	0.92	1.14	0.98
255	0.94	1.13	1.00
258	0.99	1.23	0.92
261	1.10	1.25	1.00
264	1.04	1.22	0.99
267	1.01	1.30	0.95
270	1.04	1.28	0.95
273	1.12	1.26	1.06
276	1.05	1.29	1.10
279	1.09	1.35	1.09
282	1.19	1.41	1.08
285	1.11	1.31	1.13
288	1.24	1.39	1.21
291	1.20	1.50	1.27
294	1.18	1.50	1.21
297	1.28	1.64	1.23
300	1.23	1.51	1.32
303	1.24	1.67	1.39
306	1.37	1.68	1.34
309	1.40	1.63	1.43
312	1.34	1.70	1.48
315	1.47	1.67	1.38
318	1.46	1.80	1.47
321	1.43	1.74	1.52
324	1.59	1.86	1.57
327	1.55	1.80	1.72
330	1.59	1.75	1.58
333	1.63	1.85	1.60
336	1.67	1.94	1.56
339	1.65	1.94	1.63
342	1.55	1.79	1.66
345	1.61	1.95	1.52
348	1.67	1.87	1.67
351	1.57	2.01	1.64
354	1.65	1.93	1.61
357	1.61	1.96	1.70
360	1.77	2.00	1.80
