## Supporting scripts, data, and simulation results. for "A chemical reaction network model of PURE": PURE_TXTL_initial_values_Final.csv

ATP	3750
CK	1
CP	10000
EFG	4.3
EFTs	13
EFTu	80
FD	126.8498943
Gly	300
GlyRS	0.35
GTP	2500
IF1	99
IF2	4.1
IF3	4.9
Met	300
MetRS	0.44
MK	5.6
MTF	2.4
NDK	0.06
PPiase	0.16
RF1	0.2
RF2	0.2
RF3	0.7
RRF	16
RS70S	3
tRNAfMetCAU	3.54767184
tRNAGlyGCC	3.54767184
Ala	300
Arg	300
Asn	300
Asp	300
Cys	300
Gln	300
Glu	300
His	300
Ile	300
Leu	300
Lys	300
Phe	300
Pro	300
Ser	300
Thr	300
Trp	300
Tyr	300
Val	300
AlaRS	3
ArgRS	0.12
AsnRS	1.7
AspRS	0.49
CysRS	0.1
GlnRS	0.24
GluRS	0.9
HisRS	0.34
IleRS	1.5
LeuRS	0.16
LysRS	0.46
PheRS	0.54
ProRS	0.67
SerRS	0.16
ThrRS	0.34
TrpRS	0.11
TyrRS	0.03
ValRS	0.07
tRNAAlaAGU	3.54767184
tRNAArgCCG	3.54767184
tRNAAsnAUU	3.54767184
tRNAAspAUC	3.54767184
tRNACysACA	3.54767184
tRNAGlnUUG	3.54767184
tRNAGluUUC	3.54767184
tRNAHisAUG	3.54767184
tRNAIleAAU	3.54767184
tRNALeuCAG	3.54767184
tRNALysCUU	3.54767184
tRNAPheGAA	3.54767184
tRNAProAGG	3.54767184
tRNASerGCU	3.54767184
tRNAThrAGU	3.54767184
tRNATrpCCA	3.54767184
tRNATyrAUA	3.54767184
tRNAValCAC	3.54767184
tRNAMetCAU	3.54767184
CTP	1250
UTP	1250
T7RNAP	1
DNA	0.005
mRNA_i	0
